# Genetic variants drive altered epigenetic regulation of endotoxin tolerance in BTBR macrophages

**DOI:** 10.1101/2020.02.08.940296

**Authors:** Annie Vogel Ciernia, Verena M. Link, Milo Careaga, Janine LaSalle, Paul Ashwood

**Affiliations:** Department Biochemistry and Molecular Biology, Djavad Mowafaghian Centre for Brain Health, University of British Columbia, Vancouver, Canada V6T2A1; Metaorganism Immunity Section, Laboratory of Immune System Biology, National Institute of Allergy and Infectious Diseases, National Institutes of Health, Bethesda, MD USA 20892; Department of Medical Microbiology and Immunology, MIND Institute, Genome Center, University of California, Davis, CA USA 95616

## Abstract

The BTBR T^+^Itpr3^tf^/J (BTBR) mouse has been used as a complex genetic model of Autism Spectrum Disorders (ASD). While the specific mechanisms underlying BTBR behavioral phenotypes are poorly understood, prior studies have implicated profound differences in innate immune system control of pro-inflammatory cytokines. Innate immune activation and elevated pro-inflammatory cytokines are also detected in blood of children with ASD. In this study, we examined how underlying BTBR genetic variants correspond to strain-specific changes in chromatin accessibility, resulting in a pro-inflammatory response specifically in BTBR bone marrow derived macrophages (BMDM). In response to repeated lipopolysaccharide (LPS) treatments, C57BL/6J (C57) BMDM exhibited intact endotoxin tolerance. In contrast, BTBR BMDM exhibited hyper-responsive expression of genes that were normally tolerized in C57. This failure in formation of endotoxin tolerance in BTBR was mirrored at the level of chromatin accessibility. Using ATAC-seq, we specifically identified promoter and enhancer regions with strain-specific differential chromatin accessibility both at baseline and in response to LPS. Regions with strain-specific differences in chromatin accessibility were significantly enriched for BTBR genetic variants, such that an average of 22% of the differential chromatin regions had at least one variant. Together, these results demonstrate that BTBR genetic variants contribute to altered chromatin responsiveness to endotoxin challenge and a failure in formation of tolerance, resulting in a hyper-responsive innate immunity in BTBR. These findings provide evidence for an interaction between complex genetic variants and differential epigenetic regulation of innate immune responses. Our findings also provide novel mechanistic insight into the complex genetic architecture and immune abnormalities observed in ASD.
