## Supplemental Table 2 for "Genetic variants drive altered epigenetic regulation of endotoxin tolerance in BTBR macrophages"

### Sheet: SampleInfo
Library Name	SampleID	Tissue	Condition	Treatment	Replicate	Sequencing Batch	Additional PCR cycles	HiSeq2500 Lane	Sample Index
JLAC003A	C57media_1	C57	C57 media	media	1	1	6	1	Index 2.1 5' TAAGGCGA 3'
JLAC003B	C57LPS1_1	C57	C57 LPS1	LPS1	1	1	6	1	Index 2.2 5' CGTACTAG 3'
JLAC003C	C57LPS2_1	C57	C57 LPS2	LPS2	1	1	6	1	Index 2.3 5' AGGCAGAA 3'
JLAC003D	BTBRmedia_1	BTBR	BTBR media	media	1	1	6	1	Index 2.4 5' TCCTGAGC 3'
JLAC003E	BTBRLPS1_1	BTBR	BTBR LPS1	LPS1	1	1	7	1	Index 2.5 5' GGACTCCT 3'
JLAC003F	BTBRLPS2_1	BTBR	BTBR LPS2	LPS2	1	1	8	1	Index 2.6 5' TAGGCATG 3'
JLAC004A	BTBRmedia_2	BTBR	BTBR media	media	2	1	8	2	Index 2.1 5' TAAGGCGA 3'
JLAC004B	BTBRLPS1_2	BTBR	BTBR LPS1	LPS1	2	1	8	2	Index 2.2 5' CGTACTAG 3'
JLAC004C	BTBRLPS2_2	BTBR	BTBR LPS2	LPS2	2	1	7	2	Index 2.3 5' AGGCAGAA 3'
JLAC004D	C57media_2	C57	C57 media	media	2	1	7	2	Index 2.4 5' TCCTGAGC 3'
JLAC004E	C57LPS1_2	C57	C57 LPS1	LPS1	2	1	6	2	Index 2.5 5' GGACTCCT 3'
JLAC004F	C57LPS2_2	C57	C57 LPS2	LPS2	2	1	6	2	Index 2.6 5' TAGGCATG 3'
JLAVC005A	BTBRmedia_3	BTBR	BTBR media	media	3	2	13	3	Index 2.1 5' TAAGGCGA 3'
JLAVC005B	BTBRLPS1_3	BTBR	BTBR LPS1	LPS1	3	2	12	3	Index 2.2 5' CGTACTAG 3'
JLAVC005C	BTBRLPS2_3	BTBR	BTBR LPS2	LPS2	3	2	13	3	Index 2.3 5' AGGCAGAA 3'
JLAVC005D	C57media_3	C57	C57 media	media	3	2	5	3	Index 2.4 5' TCCTGAGC 3'
JLAVC005E	C57LPS1_3	C57	C57 LPS1	LPS1	3	2	10	3	Index 2.5 5' GGACTCCT 3'
JLAVC005F	C57LPS2_3	C57	C57 LPS2	LPS2	3	2	7	3	Index 2.6 5' TAGGCATG 3'
JLAVC006A	C57media_4	C57	C57 media	media	4	2	13	4	Index 2.1 5' TAAGGCGA 3'
JLAVC006B	C57LPS1_4	C57	C57 LPS1	LPS1	4	2	12	4	Index 2.2 5' CGTACTAG 3'
JLAVC006C	C57LPS2_4	C57	C57 LPS2	LPS2	4	2	12	4	Index 2.3 5' AGGCAGAA 3'
JLAVC006D	BTBRmedia_4	BTBR	BTBR media	media	4	2	13	4	Index 2.4 5' TCCTGAGC 3'
JLAVC006E	BTBRLPS1_4	BTBR	BTBR LPS1	LPS1	4	2	12	4	Index 2.5 5' GGACTCCT 3'
JLAVC006F	BTBRLPS2_4	BTBR	BTBR LPS2	LPS2	4	2	13	4	Index 2.6 5' TAGGCATG 3'

### Sheet: ATACseqQC
sampleID	Sample	Tissue	Condition	Treatment	Replicate	Total Paired End Reads	Concordant PE reads	% alignment	DeDuplicated PE reads	NFR total reads	HOMER peaks	FRIP
JLAC003A	C57media_1	C57	C57 media	media	1	24988393	13014741	85.52	14551277	8596145	17041	0.1
JLAC003B	C57LPS1_1	C57	C57 LPS1	LPS1	1	41534836	22429584	85.13	24048017	13509172	54046	0.14
JLAC003C	C57LPS2_1	C57	C57 LPS2	LPS2	1	34460954	17965174	82.7	19599409	11674274	58126	0.17
JLAC003D	BTBRmedia_1	BTBR	BTBR media	media	2	28208628	16168249	83.63	15935758	7220303	63142	0.29
JLAC003E	BTBRLPS1_1	BTBR	BTBR LPS1	LPS1	2	26962145	18012529	89.56	18491856	9435214	112455	0.43
JLAC003F	BTBRLPS2_1	BTBR	BTBR LPS2	LPS2	2	111086104	68027698	87.95	46658161	22475292	127291	0.31
JLAC004A	BTBRmedia_2	BTBR	BTBR media	media	3	28260069	15818189	85.84	17277203	10359599	65300	0.19
JLAC004B	BTBRLPS1_2	BTBR	BTBR LPS1	LPS1	3	46996698	26048113	86.55	27474796	15300707	50116	0.12
JLAC004C	BTBRLPS2_2	BTBR	BTBR LPS2	LPS2	3	39489086	21953125	85.62	24714670	15312179	57055	0.15
JLAC004D	C57media_2	C57	C57 media	media	4	43203944	22725554	84.83	24192101	13706094	38751	0.13
JLAC004E	C57LPS1_2	C57	C57 LPS1	LPS1	4	36322006	18896010	84	21412491	12797747	30950	0.1
JLAC004F	C57LPS2_2	C57	C57 LPS2	LPS2	4	42880704	21128473	82.52	24216188	15390421	42987	0.11
JLAVC005A	BTBRmedia_3	BTBR	BTBR media	media	5	29097244	10574815	60.8	11944532	6974059	16047	0.1
JLAVC005B	BTBRLPS1_3	BTBR	BTBR LPS1	LPS1	5	27457129	13225960	78.38	14717313	7219046	17521	0.11
JLAVC005C	BTBRLPS2_3	BTBR	BTBR LPS2	LPS2	5	37748746	18088592	77.81	18845759	8987614	17180	0.09
JLAVC005D	C57media_3	C57	C57 media	media	6	34043878	18595840	91.15	23472037	16548406	#N/A	#N/A
JLAVC005E	C57LPS1_3	C57	C57 LPS1	LPS1	6	18947601	10379590	86.49	12366803	6078487	25342	0.14
JLAVC005F	C57LPS2_3	C57	C57 LPS2	LPS2	6	25652284	12282454	86.5	15514342	10708707	#N/A	#N/A
JLAVC006A	C57media_4	C57	C57 media	media	7	23979371	11605864	80.3	12189776	7376966	22393	0.15
JLAVC006B	C57LPS1_4	C57	C57 LPS1	LPS1	7	41707472	20751404	81.56	20989787	11014424	33988	0.14
JLAVC006C	C57LPS2_4	C57	C57 LPS2	LPS2	7	56989291	28747814	85.33	29788304	16069654	43321	0.12
JLAVC006D	BTBRmedia_4	BTBR	BTBR media	media	8	21135107	11188953	82.45	12132750	5720825	25903	0.18
JLAVC006E	BTBRLPS1_4	BTBR	BTBR LPS1	LPS1	8	20039085	10467296	81.69	11744340	5243678	13959	0.12
JLAVC006F	BTBRLPS2_4	BTBR	BTBR LPS2	LPS2	8	22005144	10077844	71.79	11162864	4771122	15628	0.14

### Sheet: RMANOVA_ATACQC
comparison	factor	numDF	denDF	F-value	p-value
Total PE reads	Strain	1	18	0.135656	0.716934
Total PE reads	Treatment	2	18	0.20809	0.81406
Total PE reads	Strain:Treatment	2	18	0.559843	0.580933
Concordant PE reads	Strain	1	18	0.132624	0.719969
Concordant PE reads	Treatment	2	18	0.0899257	0.914407
Concordant PE reads	Strain:Treatment	2	18	0.654789	0.531493
% alignment	Strain	1	18	2.60079	0.124205
% alignment	Treatment	2	18	0.0450293	0.956077
% alignment	Strain:Treatment	2	18	0.607628	0.55544
DeDuplicated PE reads	Strain	1	18	0.566929	0.461217
DeDuplicated PE reads	Treatment	2	18	0.220673	0.804117
DeDuplicated PE reads	Strain:Treatment	2	18	0.427738	0.658438
NFR total reads	Strain	1	18	1.59899	0.222175
NFR total reads	Treatment	2	18	0.366621	0.698129
NFR total reads	Strain:Treatment	2	18	0.310827	0.736696
HOMER Peaks	Strain	1	16	0.434814	0.519015
HOMER Peaks	Treatment	2	16	0.340411	0.716506
HOMER Peaks	Strain:Treatment	2	16	0.0436319	0.95742
FRIP	Strain	1	16	0.889342	0.359679
FRIP	Treatment	2	16	0.00431122	0.995699
FRIP	Strain:Treatment	2	16	0.0478164	0.953444

### Sheet: Consensus Peak Count
	ID	Strain	Condition	Treatment	Replicate	Peaks
1	BTBRLPS1_1	BTBR	BTBR LPS1	LPS1	5	112455
2	BTBRLPS1_2	BTBR	BTBR LPS1	LPS1	8	50116
3	BTBRLPS1_3	BTBR	BTBR LPS1	LPS1	14	17521
4	BTBRLPS1_4	BTBR	BTBR LPS1	LPS1	21	13959
5	BTBRLPS2_1	BTBR	BTBR LPS2	LPS2	6	127291
6	BTBRLPS2_2	BTBR	BTBR LPS2	LPS2	9	57055
7	BTBRLPS2_3	BTBR	BTBR LPS2	LPS2	15	17180
8	BTBRLPS2_4	BTBR	BTBR LPS2	LPS2	22	15628
9	BTBRmedia_1	BTBR	BTBR media	media	4	63142
10	BTBRmedia_2	BTBR	BTBR media	media	7	65300
11	BTBRmedia_3	BTBR	BTBR media	media	13	16047
12	BTBRmedia_4	BTBR	BTBR media	media	20	25903
13	C57LPS1_1	C57	C57 LPS1	LPS1	2	54046
14	C57LPS1_2	C57	C57 LPS1	LPS1	11	30950
15	C57LPS1_3	C57	C57 LPS1	LPS1	16	25342
16	C57LPS1_4	C57	C57 LPS1	LPS1	18	33988
17	C57LPS2_1	C57	C57 LPS2	LPS2	3	58126
18	C57LPS2_2	C57	C57 LPS2	LPS2	12	42987
19	C57LPS2_4	C57	C57 LPS2	LPS2	19	43321
20	C57media_1	C57	C57 media	media	1	17041
21	C57media_2	C57	C57 media	media	10	38751
22	C57media_4	C57	C57 media	media	17	22393
Consensus in 3/4 replicates	BTBR:LPS1	BTBR	BTBR LPS1	LPS1	5-8-14-21	18097
Consensus in 3/4 replicates	BTBR:LPS2	BTBR	BTBR LPS2	LPS2	6-9-15-22	16966
Consensus in 3/4 replicates	BTBR:media	BTBR	BTBR media	media	4-7-13-20	22213
Consensus in 3/4 replicates	C57:LPS1	C57	C57 LPS1	LPS1	2-11-16-18	23506
Consensus in 3/4 replicates	C57:LPS2	C57	C57 LPS2	LPS2	3-12-19	20124
Consensus in 3/4 replicates	C57:media	C57	C57 media	media	1-10-17	9860

### Sheet: Differential Peak Counts
comparison	number of regions
BTBRmedia < C57media	367
BTBRmedia > C57media	364
BTBRLPS1 < C57LPS1	816
BTBRLPS1 > C57LPS1	633
BTBRLPS2 < C57LPS2	826
BTBRLPS2 > C57LPS2	682
BTBRLPS1 < BTBRmedia	8506
BTBRLPS1 > BTBRmedia	9972
BTBRLPS2 < BTBRmedia	8403
BTBRLPS2 > BTBRmedia	8415
C57LPS1 < C57media	4398
C57LPS1 > C57media	4764
C57LPS2 < C57media	7501
C57LPS2 > C57media	6499
