## Supplemental Table 3 for "Genetic variants drive altered epigenetic regulation of endotoxin tolerance in BTBR macrophages"

### Sheet: Fisher's Exact Test
annotation	pvalue	HigherCI	LowerCI	OddsRatio	comparison	FDR
3' UTR	0.999133	0.62665	#NUM!	0.7441	C57LPS2>C57media	1
5' UTR	0.365126	0.754495	#NUM!	1.08949	C57LPS2>C57media	0.795163
Distal Intergenic	8.84253e-25	1.27131	#NUM!	1.33078	C57LPS2>C57media	7.87789e-24
Downstream	0.0573782	0.992252	#NUM!	1.19757	C57LPS2>C57media	0.181389
Exon	0.577804	0.893527	#NUM!	0.98955	C57LPS2>C57media	1
Intron	1.14108e-64	1.48033	#NUM!	1.54448	C57LPS2>C57media	1.59751e-63
Promoter	1	0.27203	#NUM!	0.292801	C57LPS2>C57media	1
3' UTR	1	0.502989	#NUM!	0.600652	C57LPS2<C57media	1
5' UTR	0.0398837	1.02009	#NUM!	1.38111	C57LPS2<C57media	0.130287
Distal Intergenic	1	0.485058	#NUM!	0.512344	C57LPS2<C57media	1
Downstream	1	0.326182	#NUM!	0.435894	C57LPS2<C57media	1
Exon	1	0.531213	#NUM!	0.598688	C57LPS2<C57media	1
Intron	1	0.350287	#NUM!	0.368004	C57LPS2<C57media	1
Promoter	0	4.19302	#NUM!	4.36668	C57LPS2<C57media	0
3' UTR	0.658028	0.806429	#NUM!	0.962826	C57LPS1>C57media	1
5' UTR	0.928979	0.391937	#NUM!	0.684962	C57LPS1>C57media	1
Distal Intergenic	5.65865e-16	1.2306	#NUM!	1.29792	C57LPS1>C57media	4.62123e-15
Downstream	0.120555	0.938443	#NUM!	1.17165	C57LPS1>C57media	0.328178
Exon	0.505413	0.889182	#NUM!	1.00081	C57LPS1>C57media	1
Intron	7.32766e-43	1.43	#NUM!	1.50208	C57LPS1>C57media	8.97639e-42
Promoter	1	0.299217	#NUM!	0.324912	C57LPS1>C57media	1
3' UTR	0.999361	0.553022	#NUM!	0.687661	C57LPS1<C57media	1
5' UTR	0.550405	0.615252	#NUM!	0.990401	C57LPS1<C57media	1
Distal Intergenic	1	0.64894	#NUM!	0.692207	C57LPS1<C57media	1
Downstream	0.998755	0.442841	#NUM!	0.611269	C57LPS1<C57media	1
Exon	1	0.564668	#NUM!	0.655844	C57LPS1<C57media	1
Intron	1	0.50518	#NUM!	0.535335	C57LPS1<C57media	1
Promoter	4.04355e-223	2.6093	#NUM!	2.74724	C57LPS1<C57media	1.32089e-221
3' UTR	0.903177	0.242377	#NUM!	0.619111	BTBRmedia>C57media	1
5' UTR	0.152279	0.609212	#NUM!	2.25408	BTBRmedia>C57media	0.403335
Distal Intergenic	4.45372e-06	1.37139	#NUM!	1.65185	BTBRmedia>C57media	2.56744e-05
Downstream	0.805886	0.18784	#NUM!	0.693082	BTBRmedia>C57media	1
Exon	0.0157597	1.12079	#NUM!	1.61004	BTBRmedia>C57media	0.0702023
Intron	0.0198515	1.04474	#NUM!	1.24986	BTBRmedia>C57media	0.0769868
Promoter	1	0.157211	#NUM!	0.227282	BTBRmedia>C57media	1
3' UTR	0.0351128	1.05462	#NUM!	1.76296	BTBRmedia<C57media	0.118657
5' UTR	1	0	#NUM!	0	BTBRmedia<C57media	1
Distal Intergenic	2.55743e-06	1.38729	#NUM!	1.66925	BTBRmedia<C57media	1.56642e-05
Downstream	0.931838	0.0808457	#NUM!	0.457019	BTBRmedia<C57media	1
Exon	0.293837	0.758625	#NUM!	1.15827	BTBRmedia<C57media	0.685619
Intron	0.930052	0.712177	#NUM!	0.857407	BTBRmedia<C57media	1
Promoter	0.999974	0.460931	#NUM!	0.589039	BTBRmedia<C57media	1
3' UTR	0.735284	0.507865	#NUM!	0.863793	BTBRLPS2>C57LPS2	1
5' UTR	0.245025	0.542622	#NUM!	1.60024	BTBRLPS2>C57LPS2	0.600311
Distal Intergenic	4.43077e-13	1.56712	#NUM!	1.79066	BTBRLPS2>C57LPS2	3.34012e-12
Downstream	0.960418	0.167402	#NUM!	0.492022	BTBRLPS2>C57LPS2	1
Exon	0.017991	1.07953	#NUM!	1.41963	BTBRLPS2>C57LPS2	0.0766572
Intron	0.0845155	0.979161	#NUM!	1.1162	BTBRLPS2>C57LPS2	0.250985
Promoter	1	0.224911	#NUM!	0.285012	BTBRLPS2>C57LPS2	1
3' UTR	0.0322602	1.01542	#NUM!	1.14883	BTBRLPS2>BTBRmedia	0.112911
5' UTR	0.982646	0.423884	#NUM!	0.646186	BTBRLPS2>BTBRmedia	1
Distal Intergenic	1.61432e-25	1.2431	#NUM!	1.29471	BTBRLPS2>BTBRmedia	1.58203e-24
Downstream	0.0202465	1.04133	#NUM!	1.22692	BTBRLPS2>BTBRmedia	0.0769868
Exon	0.466419	0.919433	#NUM!	1.00555	BTBRLPS2>BTBRmedia	0.972533
Intron	3.09178e-74	1.45682	#NUM!	1.51254	BTBRLPS2>BTBRmedia	5.04991e-73
Promoter	1	0.284811	#NUM!	0.303593	BTBRLPS2>BTBRmedia	1
3' UTR	0.282759	0.771964	#NUM!	1.15962	BTBRLPS2<C57LPS2	0.675862
5' UTR	0.585637	0.267882	#NUM!	0.988747	BTBRLPS2<C57LPS2	1
Distal Intergenic	1.85805e-09	1.37782	#NUM!	1.5586	BTBRLPS2<C57LPS2	1.21393e-08
Downstream	0.12055	0.863602	#NUM!	1.43791	BTBRLPS2<C57LPS2	0.328178
Exon	0.404397	0.788968	#NUM!	1.04962	BTBRLPS2<C57LPS2	0.861541
Intron	0.0247112	1.02296	#NUM!	1.1517	BTBRLPS2<C57LPS2	0.0896925
Promoter	1	0.313896	#NUM!	0.379411	BTBRLPS2<C57LPS2	1
3' UTR	1	0.468152	#NUM!	0.557073	BTBRLPS2<BTBRmedia	1
5' UTR	0.870394	0.556397	#NUM!	0.809391	BTBRLPS2<BTBRmedia	1
Distal Intergenic	1	0.815103	#NUM!	0.852216	BTBRLPS2<BTBRmedia	1
Downstream	0.999999	0.431056	#NUM!	0.549504	BTBRLPS2<BTBRmedia	1
Exon	1	0.652238	#NUM!	0.723474	BTBRLPS2<BTBRmedia	1
Intron	1	0.559813	#NUM!	0.583593	BTBRLPS2<BTBRmedia	1
Promoter	3.10214e-253	2.15315	#NUM!	2.23735	BTBRLPS2<BTBRmedia	1.52005e-251
3' UTR	0.937367	0.332681	#NUM!	0.641137	BTBRLPS1>C57LPS1	1
5' UTR	0.207149	0.584786	#NUM!	1.72492	BTBRLPS1>C57LPS1	0.520528
Distal Intergenic	7.57347e-10	1.45568	#NUM!	1.67409	BTBRLPS1>C57LPS1	5.30143e-09
Downstream	0.76002	0.345754	#NUM!	0.798094	BTBRLPS1>C57LPS1	1
Exon	0.0131007	1.10596	#NUM!	1.46459	BTBRLPS1>C57LPS1	0.0611366
Intron	0.00223788	1.10131	#NUM!	1.26044	BTBRLPS1>C57LPS1	0.0115428
Promoter	1	0.176626	#NUM!	0.231541	BTBRLPS1>C57LPS1	1
3' UTR	0.0971704	0.975834	#NUM!	1.0962	BTBRLPS1>BTBRmedia	0.280079
5' UTR	0.875675	0.581911	#NUM!	0.818471	BTBRLPS1>BTBRmedia	1
Distal Intergenic	7.19912e-28	1.23753	#NUM!	1.28503	BTBRLPS1>BTBRmedia	7.83904e-27
Downstream	0.0660931	0.986926	#NUM!	1.15316	BTBRLPS1>BTBRmedia	0.20241
Exon	0.692338	0.897889	#NUM!	0.97627	BTBRLPS1>BTBRmedia	1
Intron	3.07404e-92	1.48147	#NUM!	1.53384	BTBRLPS1>BTBRmedia	7.53141e-91
Promoter	1	0.289012	#NUM!	0.306449	BTBRLPS1>BTBRmedia	1
3' UTR	0.196673	0.828128	#NUM!	1.23166	BTBRLPS1<C57LPS1	0.507209
5' UTR	0.353876	0.453301	#NUM!	1.33618	BTBRLPS1<C57LPS1	0.788177
Distal Intergenic	5.45705e-06	1.23573	#NUM!	1.40206	BTBRLPS1<C57LPS1	2.97106e-05
Downstream	0.0204251	1.12241	#NUM!	1.77446	BTBRLPS1<C57LPS1	0.0769868
Exon	0.315195	0.822505	#NUM!	1.09046	BTBRLPS1<C57LPS1	0.718351
Intron	0.00988822	1.05005	#NUM!	1.18281	BTBRLPS1<C57LPS1	0.0484523
Promoter	1	0.343172	#NUM!	0.412646	BTBRLPS1<C57LPS1	1
3' UTR	0.999986	0.600314	#NUM!	0.700731	BTBRLPS1<BTBRmedia	1
5' UTR	0.942014	0.497125	#NUM!	0.735415	BTBRLPS1<BTBRmedia	1
Distal Intergenic	0.959809	0.915765	#NUM!	0.956104	BTBRLPS1<BTBRmedia	1
Downstream	0.999863	0.522686	#NUM!	0.652218	BTBRLPS1<BTBRmedia	1
Exon	0.999924	0.733068	#NUM!	0.808588	BTBRLPS1<BTBRmedia	1
Intron	1	0.717894	#NUM!	0.746857	BTBRLPS1<BTBRmedia	1
Promoter	1.83058e-80	1.52537	#NUM!	1.5868	BTBRLPS1<BTBRmedia	3.58794e-79
