## Supplemental Table 5 for "Genetic variants drive altered epigenetic regulation of endotoxin tolerance in BTBR macrophages"

### Sheet: RegioneR Overlaps
condition1	condition2	length_condition1	length_condition2	overlap	pvalue	zscore	test	FDR
C57LPS2<C57media	BTBRLPS1<BTBRmedia	7501	8506	2785	0.000999001	98.7571	greater	0.0026738
C57LPS2<C57media	BTBRLPS2>C57LPS2	7501	682	98	0.000999001	7.6836	greater	0.0026738
C57LPS2<C57media	BTBRLPS2<BTBRmedia	7501	8403	3215	0.000999001	113.271	greater	0.0026738
C57LPS2<C57media	BTBRmedia<C57media	7501	367	39	0.000999001	2.7612	greater	0.0026738
C57LPS2<C57media	C57LPS1<C57media	7501	4398	3232	0.000999001	173.351	greater	0.0026738
C57LPS2>C57media	BTBRLPS1>BTBRmedia	6499	9972	3577	0.000999001	126.662	greater	0.0026738
C57LPS2>C57media	BTBRLPS1<C57LPS1	6499	816	124	0.000999001	10.8033	greater	0.0026738
C57LPS2>C57media	BTBRLPS2>BTBRmedia	6499	8415	3331	0.000999001	116.878	greater	0.0026738
C57LPS2>C57media	BTBRLPS2<C57LPS2	6499	826	196	0.000999001	19.53	greater	0.0026738
C57LPS2>C57media	C57LPS1>C57media	6499	4764	3914	0.000999001	216.167	greater	0.0026738
C57LPS1<C57media	BTBRLPS1>C57LPS1	4398	633	46	0.000999001	4.0481	greater	0.0026738
C57LPS1<C57media	BTBRLPS1<BTBRmedia	4398	8506	2057	0.000999001	102.23	greater	0.0026738
C57LPS1<C57media	BTBRLPS2<BTBRmedia	4398	8403	2181	0.000999001	104.267	greater	0.0026738
C57LPS1<C57media	BTBRmedia<C57media	4398	367	34	0.000999001	4.7501	greater	0.0026738
C57LPS1>C57media	BTBRLPS1>BTBRmedia	4764	9972	2829	0.000999001	124.152	greater	0.0026738
C57LPS1>C57media	BTBRLPS1<C57LPS1	4764	816	124	0.000999001	14.8736	greater	0.0026738
C57LPS1>C57media	BTBRLPS2>BTBRmedia	4764	8415	2630	0.000999001	119.11	greater	0.0026738
C57LPS1>C57media	BTBRLPS2<C57LPS2	4764	826	138	0.000999001	16.9055	greater	0.0026738
C57LPS1>C57media	BTBRmedia>C57media	4764	364	31	0.000999001	3.6973	greater	0.0026738
BTBRmedia<C57media	BTBRLPS1<C57LPS1	367	816	276	0.000999001	165.12	greater	0.0026738
BTBRmedia<C57media	BTBRLPS2<C57LPS2	367	826	285	0.000999001	170.451	greater	0.0026738
BTBRmedia>C57media	BTBRLPS1>C57LPS1	364	633	205	0.000999001	141.641	greater	0.0026738
BTBRmedia>C57media	BTBRLPS1<BTBRmedia	364	8506	95	0.000999001	13.5389	greater	0.0026738
BTBRmedia>C57media	BTBRLPS2>C57LPS2	364	682	219	0.000999001	132.773	greater	0.0026738
BTBRmedia>C57media	BTBRLPS2<BTBRmedia	364	8403	73	0.000999001	8.9345	greater	0.0026738
BTBRLPS2<C57LPS2	BTBRLPS1>BTBRmedia	826	9972	100	0.000999001	2.8784	greater	0.0026738
BTBRLPS2<C57LPS2	BTBRLPS1<C57LPS1	826	816	581	0.000999001	234.968	greater	0.0026738
BTBRLPS2<BTBRmedia	BTBRLPS1<BTBRmedia	8403	8506	5217	0.000999001	194.986	greater	0.0026738
BTBRLPS2>C57LPS2	BTBRLPS1>BTBRmedia	682	9972	97	0.000999001	4.3738	greater	0.0026738
BTBRLPS2>C57LPS2	BTBRLPS1>C57LPS1	682	633	316	0.000999001	160.505	greater	0.0026738
BTBRLPS2>C57LPS2	BTBRLPS2>BTBRmedia	682	8415	104	0.000999001	6.8231	greater	0.0026738
BTBRLPS2>BTBRmedia	BTBRLPS1>BTBRmedia	8415	9972	6280	0.000999001	204.841	greater	0.0026738
BTBRLPS2>BTBRmedia	BTBRLPS1>C57LPS1	8415	633	115	0.000999001	9.4983	greater	0.0026738
BTBRLPS1>C57LPS1	BTBRLPS1>BTBRmedia	633	9972	163	0.000999001	14.1754	greater	0.0026738
BTBRLPS2>C57LPS2	BTBRLPS1<BTBRmedia	682	8506	70	0.016983	2.4296	greater	0.0441558
BTBRmedia<C57media	BTBRLPS1>BTBRmedia	367	9972	42	0.100899	1.4036	greater	0.255051
BTBRmedia<C57media	BTBRLPS2>BTBRmedia	367	8415	35	0.120879	1.2184	greater	0.297297
C57LPS2>C57media	BTBRmedia>C57media	6499	364	26	0.220779	0.7856	greater	0.528708
BTBRLPS2<C57LPS2	BTBRLPS2>BTBRmedia	826	8415	69	0.292707	0.5584	greater	0.682984
C57LPS2<C57media	BTBRLPS1>BTBRmedia	7501	9972	18	1	-28.6575	greater	1
C57LPS2<C57media	BTBRLPS1>C57LPS1	7501	633	33	0.972028	-1.8686	greater	1
C57LPS2<C57media	BTBRLPS1<C57LPS1	7501	816	20	1	-5.0167	greater	1
C57LPS2<C57media	BTBRLPS2>BTBRmedia	7501	8415	10	1	-25.0112	greater	1
C57LPS2<C57media	BTBRLPS2<C57LPS2	7501	826	15	1	-5.8139	greater	1
C57LPS2<C57media	BTBRmedia>C57media	7501	364	5	1	-4.1471	greater	1
C57LPS2<C57media	C57LPS1>C57media	7501	4764	0	1	-19.0025	greater	1
C57LPS2<C57media	C57LPS2>C57media	7501	6499	0	1	-22.8863	greater	1
C57LPS2>C57media	BTBRLPS1>C57LPS1	6499	633	19	1	-3.2105	greater	1
C57LPS2>C57media	BTBRLPS1<BTBRmedia	6499	8506	3	1	-25.9496	greater	1
C57LPS2>C57media	BTBRLPS2>C57LPS2	6499	682	5	1	-5.9701	greater	1
C57LPS2>C57media	BTBRLPS2<BTBRmedia	6499	8403	1	1	-26.4807	greater	1
C57LPS2>C57media	BTBRmedia<C57media	6499	367	14	0.98002	-1.8929	greater	1
C57LPS2>C57media	C57LPS1<C57media	6499	4398	0	1	-17.8885	greater	1
C57LPS1<C57media	BTBRLPS1>BTBRmedia	4398	9972	12	1	-21.078	greater	1
C57LPS1<C57media	BTBRLPS1<C57LPS1	4398	816	15	1	-3.2009	greater	1
C57LPS1<C57media	BTBRLPS2>BTBRmedia	4398	8415	5	1	-19.089	greater	1
C57LPS1<C57media	BTBRLPS2>C57LPS2	4398	682	21	0.94006	-1.4429	greater	1
C57LPS1<C57media	BTBRLPS2<C57LPS2	4398	826	14	1	-3.4394	greater	1
C57LPS1<C57media	BTBRmedia>C57media	4398	364	1	1	-3.7748	greater	1
C57LPS1<C57media	C57LPS1>C57media	4398	4764	0	1	-14.9428	greater	1
C57LPS1>C57media	BTBRLPS1>C57LPS1	4764	633	6	1	-4.5448	greater	1
C57LPS1>C57media	BTBRLPS1<BTBRmedia	4764	8506	2	1	-21.3319	greater	1
C57LPS1>C57media	BTBRLPS2>C57LPS2	4764	682	7	1	-4.6327	greater	1
C57LPS1>C57media	BTBRLPS2<BTBRmedia	4764	8403	1	1	-21.3626	greater	1
C57LPS1>C57media	BTBRmedia<C57media	4764	367	11	0.948052	-1.379	greater	1
BTBRmedia<C57media	BTBRLPS1>C57LPS1	367	633	0	1	-1.3596	greater	1
BTBRmedia<C57media	BTBRLPS1<BTBRmedia	367	8506	8	1	-4.0481	greater	1
BTBRmedia<C57media	BTBRLPS2>C57LPS2	367	682	0	1	-1.4705	greater	1
BTBRmedia<C57media	BTBRLPS2<BTBRmedia	367	8403	9	1	-3.8196	greater	1
BTBRmedia<C57media	BTBRmedia>C57media	367	364	0	1	-0.998	greater	1
BTBRmedia>C57media	BTBRLPS1>BTBRmedia	364	9972	9	1	-4.7672	greater	1
BTBRmedia>C57media	BTBRLPS1<C57LPS1	364	816	0	1	-1.6707	greater	1
BTBRmedia>C57media	BTBRLPS2>BTBRmedia	364	8415	10	1	-3.516	greater	1
BTBRmedia>C57media	BTBRLPS2<C57LPS2	364	826	0	1	-1.6581	greater	1
BTBRLPS2<C57LPS2	BTBRLPS1>C57LPS1	826	633	0	1	-2.1685	greater	1
BTBRLPS2<C57LPS2	BTBRLPS1<BTBRmedia	826	8506	25	1	-6.0864	greater	1
BTBRLPS2<C57LPS2	BTBRLPS2>C57LPS2	826	682	0	1	-2.4077	greater	1
BTBRLPS2<C57LPS2	BTBRLPS2<BTBRmedia	826	8403	29	1	-4.8985	greater	1
BTBRLPS2<BTBRmedia	BTBRLPS1>BTBRmedia	8403	9972	0	1	-30.2635	greater	1
BTBRLPS2<BTBRmedia	BTBRLPS1>C57LPS1	8403	633	48	0.624376	-0.2606	greater	1
BTBRLPS2<BTBRmedia	BTBRLPS1<C57LPS1	8403	816	28	1	-4.4676	greater	1
BTBRLPS2<BTBRmedia	BTBRLPS2>BTBRmedia	8403	8415	0	1	-26.4234	greater	1
BTBRLPS2<BTBRmedia	BTBRLPS2>C57LPS2	8403	682	42	0.98002	-1.7995	greater	1
BTBRLPS2>C57LPS2	BTBRLPS1<C57LPS1	682	816	0	1	-2.324	greater	1
BTBRLPS2>BTBRmedia	BTBRLPS1<BTBRmedia	8415	8506	0	1	-29.5667	greater	1
BTBRLPS2>BTBRmedia	BTBRLPS1<C57LPS1	8415	816	54	0.924076	-1.359	greater	1
BTBRLPS1<C57LPS1	BTBRLPS1>BTBRmedia	816	9972	49	1	-3.4259	greater	1
BTBRLPS1<C57LPS1	BTBRLPS1>C57LPS1	816	633	0	1	-2.1341	greater	1
BTBRLPS1<C57LPS1	BTBRLPS1<BTBRmedia	816	8506	47	1	-2.6226	greater	1
BTBRLPS1<BTBRmedia	BTBRLPS1>BTBRmedia	8506	9972	0	1	-29.3828	greater	1
BTBRLPS1<BTBRmedia	BTBRLPS1>C57LPS1	8506	633	44	0.828172	-0.9053	greater	1

### Sheet: RM ANOVA peak signal
peakset	condition	numDF	denDF	F-value	p-value
BTBRmedia<C57media	treatment	2	8263	677.64	0
BTBRmedia<C57media	strain	1	8263	953.364	0
BTBRmedia<C57media	treatment:strain	2	8263	313.003	0
BTBRmedia>C57media	treatment	2	7339	17.5004	2.61672e-08
BTBRmedia>C57media	strain	1	7339	498.183	0
BTBRmedia>C57media	treatment:strain	2	7339	45.7043	0

### Sheet: FDR Posthocs peak signal
comparison	peakset	contrast	estimate	SE	df	t.ratio	p.value	FDR
9	BTBRmedia<C57media	C57,LPSx1 - BTBR,LPSx1	61.1973	1.49466	8263	40.9439	0	0
10	BTBRmedia<C57media	C57,LPSx2 - BTBR,LPSx2	104.38	1.64278	8263	63.5386	0	0
11	BTBRmedia>C57media	C57,LPSx1 - BTBR,LPSx1	-156.508	6.72722	7339	-23.265	1.4102e-115	1.46243e-115
12	BTBRmedia>C57media	C57,LPSx2 - BTBR,LPSx2	-244.477	7.39467	7339	-33.0612	1.43183e-223	2.00456e-223
