## Supplemental Table 6 for "Genetic variants drive altered epigenetic regulation of endotoxin tolerance in BTBR macrophages"

### Sheet: BTBR variant summary
VariantLocation	Frequency	Type	total
spliceSite	2454	snp	6202040
intron	3684151	snp
fiveUTR	15314	snp
threeUTR	76356	snp
coding	97060	snp
intergenic	2135414	snp
promoter	191291	snp
spliceSite	1412	indel	1636864
intron	985069	indel
fiveUTR	4196	indel
threeUTR	21167	indel
coding	26004	indel
intergenic	546020	indel
promoter	52996	indel

### Sheet: BTBR Variant - Region Overlaps
condition1	condition2	pvalue	FDR	zscore	test	length_condition1	length_condition2	overlap	allpeakscount	peakswithVarcount	peakswithoutVarcount	Percent_regions_with_variants
BTBRLPS1<BTBRmedia	Indels	0.160839	0.264912	-1.2428	less	8506	1640787	785	8506	785	7721	9.22878
BTBRLPS1<BTBRmedia	SNPs	0.220779	0.309091	-0.8593	less	8506	6215800	1489	8506	1489	7017	17.5053
BTBRLPS1<C57LPS1	Indels	0.000999001	0.00254291	14.4936	greater	816	1640787	223	816	223	593	27.3284
BTBRLPS1<C57LPS1	SNPs	0.000999001	0.00254291	15.4296	greater	816	6215800	352	816	352	464	43.1373
BTBRLPS1>BTBRmedia	Indels	0.020979	0.0451856	-2.6094	less	9972	1640787	762	9972	762	9210	7.6414
BTBRLPS1>BTBRmedia	SNPs	0.280719	0.357279	-0.6604	less	9972	6215800	1639	9972	1639	8333	16.436
BTBRLPS1>C57LPS1	Indels	0.280719	0.357279	0.6014	greater	633	1640787	61	633	61	572	9.63665
BTBRLPS1>C57LPS1	SNPs	0.000999001	0.00254291	4.7835	greater	633	6215800	156	633	156	477	24.6445
BTBRLPS2<BTBRmedia	Indels	0.140859	0.246503	-1.2427	less	8403	1640787	793	8403	793	7610	9.43711
BTBRLPS2<BTBRmedia	SNPs	0.180819	0.281274	-0.7945	less	8403	6215800	1501	8403	1501	6902	17.8627
BTBRLPS2<C57LPS2	Indels	0.000999001	0.00254291	15.2649	greater	826	1640787	227	826	227	599	27.4818
BTBRLPS2<C57LPS2	SNPs	0.000999001	0.00254291	15.5953	greater	826	6215800	372	826	372	454	45.0363
BTBRLPS2>BTBRmedia	Indels	0.000999001	0.00254291	-2.9881	less	8415	1640787	631	8415	631	7784	7.49851
BTBRLPS2>BTBRmedia	SNPs	0.040959	0.0819181	-2.1217	less	8415	6215800	1315	8415	1315	7100	15.6269
BTBRLPS2>C57LPS2	Indels	0.020979	0.0451856	2.019	greater	682	1640787	73	682	73	609	10.7038
BTBRLPS2>C57LPS2	SNPs	0.000999001	0.00254291	5.0237	greater	682	6215800	174	682	174	508	25.5132
BTBRmedia<C57media	Indels	0.000999001	0.00254291	11.7509	greater	367	1640787	98	367	98	269	26.703
BTBRmedia<C57media	SNPs	0.000999001	0.00254291	11.7794	greater	367	6215800	168	367	168	199	45.7766
BTBRmedia>C57media	Indels	0.000999001	0.00254291	3.0669	greater	364	1640787	53	364	53	311	14.5604
BTBRmedia>C57media	SNPs	0.000999001	0.00254291	5.0599	greater	364	6215800	105	364	105	259	28.8462
C57LPS1<C57media	Indels	0.5005	0.5005	-0.1526	less	4398	1640787	458	4398	458	3940	10.4138
C57LPS1<C57media	SNPs	0.320679	0.390392	-0.4559	less	4398	6215800	820	4398	820	3578	18.6448
C57LPS1>C57media	Indels	0.400599	0.415436	-0.1987	less	4764	1640787	424	4764	424	4340	8.90008
C57LPS1>C57media	SNPs	0.380619	0.415436	-0.2792	less	4764	6215800	816	4764	816	3948	17.1285
C57LPS2<C57media	Indels	0.400599	0.415436	0.2723	greater	7501	1640787	810	7501	810	6691	10.7986
C57LPS2<C57media	SNPs	0.220779	0.309091	-0.6684	less	7501	6215800	1398	7501	1398	6103	18.6375
C57LPS2>C57media	Indels	0.140859	0.246503	-1.0627	less	6499	1640787	557	6499	557	5942	8.57055
C57LPS2>C57media	SNPs	0.400599	0.415436	-0.2181	less	6499	6215800	1112	6499	1112	5387	17.1103
