## Supplemental Table 8 for "Genetic variants drive altered epigenetic regulation of endotoxin tolerance in BTBR macrophages"

### Sheet: FDR pvalue
	C57 nontolerized	C57 tolerized	BTBR nontolerized	BTBR tolerized	BTBR Hyper LPSx1	BTBR Hyper LPSx2
BTBRLPS1<BTBRmedia	1	0.257726	0.772629	1	0.84638	0.84638
BTBRLPS1<C57LPS1	0.0288315	1	0.0491683	1	1	1
BTBRLPS1>BTBRmedia	2.09006e-07	0.0196208	1.07915e-08	0.105853	0.00976689	0.00976689
BTBRLPS1>C57LPS1	1	0.177253	1	0.129189	0.19648	0.19648
BTBRLPS2<BTBRmedia	1	1	1	1	1	1
BTBRLPS2<C57LPS2	0.00161578	1	0.0042903	1	1	1
BTBRLPS2>BTBRmedia	6.00851e-07	0.1758	2.10726e-09	0.978546	0.020643	0.0772444
BTBRLPS2>C57LPS2	1	1	1	1	1	1
BTBRmedia<C57media	0.19648	1	0.258776	1	1	1
BTBRmedia>C57media	1	1	1	1	1	1
C57LPS1<C57media	1	1	1	1	1	1
C57LPS1>C57media	1.51798e-08	0.0615407	2.95388e-10	0.769825	0.020643	0.020643
C57LPS2<C57media	1	0.762264	1	1	1	1
C57LPS2>C57media	5.55123e-09	1	1.83748e-07	0.84638	0.0352881	0.0352881

### Sheet: Odds Ratio
	C57 nontolerized	C57 tolerized	BTBR nontolerized	BTBR tolerized	BTBR Hyper LPSx1	BTBR Hyper LPSx2
BTBRLPS1<BTBRmedia	0.57693	2.19616	1.37177	0.913876	1.30623	1.30623
BTBRLPS1<C57LPS1	19.4785	0	13.2093	0	0	0
BTBRLPS1>BTBRmedia	17.6986	6.0495	14.9432	5.26916	5.81278	5.81278
BTBRLPS1>C57LPS1	0	18.9813	0	29.194	15.1792	15.1792
BTBRLPS2<BTBRmedia	0.712256	1.00591	0.657291	1.16603	1.0179	0.777018
BTBRLPS2<C57LPS2	32.6441	0	21.7581	0	0	0
BTBRLPS2>BTBRmedia	17.8056	3.92252	18.2569	1.80573	5.61819	4.284
BTBRLPS2>C57LPS2	0	0	0	0	0	0
BTBRmedia<C57media	15.1739	0	10.4629	0	0	0
BTBRmedia>C57media	0	0	0	0	0	0
C57LPS1<C57media	0	0.8391	0.569074	0	0	0.31858
C57LPS1>C57media	29.3798	6.4347	26.2812	2.95728	7.03399	7.03399
C57LPS2<C57media	0	1.45589	0.559221	0.992154	0.661088	1.09154
C57LPS2>C57media	28.8758	1.56137	15.8777	2.40303	5.70818	5.70818

### Sheet: Raw Counts Overlapping Genes
	C57 nontolerized	C57 tolerized	BTBR nontolerized	BTBR tolerized	BTBR Hyper LPSx1	BTBR Hyper LPSx2
BTBRLPS1<BTBRmedia	2	6	6	2	5	5
BTBRLPS1<C57LPS1	2	0	2	0	0	0
BTBRLPS1>BTBRmedia	10	5	13	3	6	6
BTBRLPS1>C57LPS1	0	1	0	1	1	1
BTBRLPS2<BTBRmedia	3	4	4	3	5	4
BTBRLPS2<C57LPS2	3	0	3	0	0	0
BTBRLPS2>BTBRmedia	9	3	13	1	5	4
BTBRLPS2>C57LPS2	0	0	0	0	0	0
BTBRmedia<C57media	1	0	1	0	0	0
BTBRmedia>C57media	0	0	0	0	0	0
C57LPS1<C57media	0	2	2	0	0	1
C57LPS1>C57media	9	3	12	1	4	4
C57LPS2<C57media	0	6	4	3	4	6
C57LPS2>C57media	10	1	10	1	4	4

### Sheet: Overlapping Gene Symbols
DEGlist	BTBRLPS1<BTBRmedia	BTBRLPS1<C57LPS1	BTBRLPS1>BTBRmedia	BTBRLPS1>C57LPS1	BTBRLPS2<BTBRmedia	BTBRLPS2<C57LPS2	BTBRLPS2>BTBRmedia	BTBRLPS2>C57LPS2	BTBRmedia<C57media	BTBRmedia>C57media	C57LPS1<C57media	C57LPS1>C57media	C57LPS2<C57media	C57LPS2>C57media
C57 nontolerized	Abtb2	Marco	Socs3		Abtb2	Marco	Socs3		Marco			Fpr1		Fpr1
C57 nontolerized	Tlr4	Il1b	Nos2		Tlr4	Il1b	Nos2					Il1a		Il1a
C57 nontolerized			Fpr1		Mmp13	Saa3	Fpr1					Il1b		Il1b
C57 nontolerized			Il1a				Il1a					Lcn2		Ptges
C57 nontolerized			Il1b				Il1b					Slc7a11		Lcn2
C57 nontolerized			Ptges				Ptges					Il6		Slc7a11
C57 nontolerized			Lcn2				Lcn2					Cd38		Orm1
C57 nontolerized			Il6				Cd38					Saa3		Cd38
C57 nontolerized			Cd38				Saa3					Camp		Saa3
C57 nontolerized			Saa3											Camp
C57 tolerized	Il10		Ccl2	Mx2	Ccl3		Ccl2				Ccl3	Ccl2	Il10	Mx2
C57 tolerized	Ccl2		Mx2		Ccl4		Ccl5				Tnf	Mx2	Ccl2
C57 tolerized	Ccl3		Il1rn		Mx2		Slfn1					Ccl5	Ccl3
C57 tolerized	Ccl4		Ccl5		B2m								Mx2
C57 tolerized	Mx2		Slfn1										Tnf
C57 tolerized	B2m												Ch25h
BTBR nontolerized	Il10	Marco	Ccl2		Ccl3	Marco	Ccl2		Marco		Ccl3	Ccl2	Il10	Bpifc
BTBR nontolerized	Ccl2	Il1b	Bpifc		Abtb2	Il1b	Bpifc				Tnf	Bpifc	Ccl2	Fpr1
BTBR nontolerized	Ccl3		Socs3		Tlr4	Saa3	Socs3					Fpr1	Ccl3	Il1a
BTBR nontolerized	Abtb2		Fpr1		B2m		Fpr1					Il1a	Tnf	Il1b
BTBR nontolerized	Tlr4		Il1a				Cd14					Il1b		Ptges
BTBR nontolerized	B2m		Il1b				Il1a					Lcn2		Lcn2
BTBR nontolerized			Ptges				Il1b					Slc7a11		Slc7a11
BTBR nontolerized			Lcn2				Ptges					Il6		Cd38
BTBR nontolerized			Il6				Lcn2					Cd38		Saa3
BTBR nontolerized			Cd38				Cd38					Saa3		Camp
BTBR nontolerized			Saa3				Saa3					Camp
BTBR nontolerized			Ccl5				Ccl5					Ccl5
BTBR nontolerized			Slfn1				Slfn1
BTBR tolerized	Ccl4		Mx2	Mx2	Ccl4		Nos2					Mx2	Mx2	Mx2
BTBR tolerized	Mx2		Nos2		Mx2								Ch25h
BTBR tolerized			Il1rn		Mmp13								Serpine1
BTBR Hyper LPSx1	Ccl2		Ccl2	Mx2	Mx2		Ccl2					Ccl2	Ccl2	Mx2
BTBR Hyper LPSx1	Mx2		Mx2		Abtb2		Bpifc					Mx2	Mx2	Bpifc
BTBR Hyper LPSx1	Abtb2		Bpifc		Tlr4		Nos2					Bpifc	Ch25h	Orm1
BTBR Hyper LPSx1	Tlr4		Nos2		Mmp13		Cd14					Camp	Serpine1	Camp
BTBR Hyper LPSx1	B2m		Il1rn		B2m		Slfn1
BTBR Hyper LPSx1			Slfn1
BTBR Hyper LPSx2	Il10		Ccl2	Mx2	Mx2		Ccl2				Tnf	Ccl2	Il10	Mx2
BTBR Hyper LPSx2	Ccl2		Mx2		Tlr4		Bpifc					Mx2	Ccl2	Bpifc
BTBR Hyper LPSx2	Mx2		Bpifc		Mmp13		Nos2					Bpifc	Mx2	Orm1
BTBR Hyper LPSx2	Tlr4		Nos2		B2m		Slfn1					Camp	Tnf	Camp
BTBR Hyper LPSx2	B2m		Il1rn										Ch25h
BTBR Hyper LPSx2			Slfn1										Serpine1

### Sheet: Overlapping Ensembl
DEGlist	BTBRLPS1<BTBRmedia	BTBRLPS1<C57LPS1	BTBRLPS1>BTBRmedia	BTBRLPS1>C57LPS1	BTBRLPS2<BTBRmedia	BTBRLPS2<C57LPS2	BTBRLPS2>BTBRmedia	BTBRLPS2>C57LPS2	BTBRmedia<C57media	BTBRmedia>C57media	C57LPS1<C57media	C57LPS1>C57media	C57LPS2<C57media	C57LPS2>C57media
C57 nontolerized	ENSMUSG00000032724	ENSMUSG00000026390	ENSMUSG00000053113		ENSMUSG00000032724	ENSMUSG00000026390	ENSMUSG00000053113		ENSMUSG00000026390			ENSMUSG00000045551		ENSMUSG00000045551
C57 nontolerized	ENSMUSG00000039005	ENSMUSG00000027398	ENSMUSG00000020826		ENSMUSG00000039005	ENSMUSG00000027398	ENSMUSG00000020826					ENSMUSG00000027399		ENSMUSG00000027399
C57 nontolerized			ENSMUSG00000045551		ENSMUSG00000050578	ENSMUSG00000040026	ENSMUSG00000045551					ENSMUSG00000027398		ENSMUSG00000027398
C57 nontolerized			ENSMUSG00000027399				ENSMUSG00000027399					ENSMUSG00000026822		ENSMUSG00000050737
C57 nontolerized			ENSMUSG00000027398				ENSMUSG00000027398					ENSMUSG00000027737		ENSMUSG00000026822
C57 nontolerized			ENSMUSG00000050737				ENSMUSG00000050737					ENSMUSG00000025746		ENSMUSG00000027737
C57 nontolerized			ENSMUSG00000026822				ENSMUSG00000026822					ENSMUSG00000029084		ENSMUSG00000039196
C57 nontolerized			ENSMUSG00000025746				ENSMUSG00000029084					ENSMUSG00000040026		ENSMUSG00000029084
C57 nontolerized			ENSMUSG00000029084				ENSMUSG00000040026					ENSMUSG00000038357		ENSMUSG00000040026
C57 nontolerized			ENSMUSG00000040026											ENSMUSG00000038357
C57 tolerized	ENSMUSG00000016529		ENSMUSG00000035385	ENSMUSG00000023341	ENSMUSG00000000982		ENSMUSG00000035385				ENSMUSG00000000982	ENSMUSG00000035385	ENSMUSG00000016529	ENSMUSG00000023341
C57 tolerized	ENSMUSG00000035385		ENSMUSG00000078763		ENSMUSG00000018930		ENSMUSG00000078763				ENSMUSG00000024401	ENSMUSG00000035042	ENSMUSG00000035385
C57 tolerized	ENSMUSG00000000982		ENSMUSG00000035042		ENSMUSG00000023341		ENSMUSG00000035042					ENSMUSG00000023341	ENSMUSG00000000982
C57 tolerized	ENSMUSG00000018930		ENSMUSG00000023341		ENSMUSG00000060802								ENSMUSG00000023341
C57 tolerized	ENSMUSG00000023341		ENSMUSG00000026981										ENSMUSG00000024401
C57 tolerized	ENSMUSG00000060802												ENSMUSG00000050370
BTBR nontolerized	ENSMUSG00000016529	ENSMUSG00000026390	ENSMUSG00000050108		ENSMUSG00000000982	ENSMUSG00000026390	ENSMUSG00000050108		ENSMUSG00000026390		ENSMUSG00000000982	ENSMUSG00000050108	ENSMUSG00000016529	ENSMUSG00000050108
BTBR nontolerized	ENSMUSG00000035385	ENSMUSG00000027398	ENSMUSG00000053113		ENSMUSG00000032724	ENSMUSG00000027398	ENSMUSG00000053113				ENSMUSG00000024401	ENSMUSG00000035385	ENSMUSG00000035385	ENSMUSG00000045551
BTBR nontolerized	ENSMUSG00000000982		ENSMUSG00000035385		ENSMUSG00000060802	ENSMUSG00000040026	ENSMUSG00000035385					ENSMUSG00000035042	ENSMUSG00000000982	ENSMUSG00000027399
BTBR nontolerized	ENSMUSG00000032724		ENSMUSG00000078763		ENSMUSG00000039005		ENSMUSG00000078763					ENSMUSG00000045551	ENSMUSG00000024401	ENSMUSG00000027398
BTBR nontolerized	ENSMUSG00000060802		ENSMUSG00000035042				ENSMUSG00000035042					ENSMUSG00000027399		ENSMUSG00000050737
BTBR nontolerized	ENSMUSG00000039005		ENSMUSG00000045551				ENSMUSG00000045551					ENSMUSG00000027398		ENSMUSG00000026822
BTBR nontolerized			ENSMUSG00000027399				ENSMUSG00000051439					ENSMUSG00000026822		ENSMUSG00000027737
BTBR nontolerized			ENSMUSG00000027398				ENSMUSG00000027399					ENSMUSG00000027737		ENSMUSG00000029084
BTBR nontolerized			ENSMUSG00000050737				ENSMUSG00000027398					ENSMUSG00000025746		ENSMUSG00000040026
BTBR nontolerized			ENSMUSG00000026822				ENSMUSG00000050737					ENSMUSG00000029084		ENSMUSG00000038357
BTBR nontolerized			ENSMUSG00000025746				ENSMUSG00000026822					ENSMUSG00000040026
BTBR nontolerized			ENSMUSG00000029084				ENSMUSG00000029084					ENSMUSG00000038357
BTBR nontolerized			ENSMUSG00000040026				ENSMUSG00000040026
BTBR tolerized	ENSMUSG00000018930		ENSMUSG00000020826	ENSMUSG00000023341	ENSMUSG00000018930		ENSMUSG00000020826					ENSMUSG00000023341	ENSMUSG00000023341	ENSMUSG00000023341
BTBR tolerized	ENSMUSG00000023341		ENSMUSG00000023341		ENSMUSG00000023341								ENSMUSG00000050370
BTBR tolerized			ENSMUSG00000026981		ENSMUSG00000050578								ENSMUSG00000037411
BTBR Hyper LPSx1	ENSMUSG00000035385		ENSMUSG00000050108	ENSMUSG00000023341	ENSMUSG00000023341		ENSMUSG00000050108					ENSMUSG00000050108	ENSMUSG00000035385	ENSMUSG00000050108
BTBR Hyper LPSx1	ENSMUSG00000023341		ENSMUSG00000020826		ENSMUSG00000032724		ENSMUSG00000020826					ENSMUSG00000035385	ENSMUSG00000023341	ENSMUSG00000023341
BTBR Hyper LPSx1	ENSMUSG00000032724		ENSMUSG00000035385		ENSMUSG00000060802		ENSMUSG00000035385					ENSMUSG00000023341	ENSMUSG00000050370	ENSMUSG00000039196
BTBR Hyper LPSx1	ENSMUSG00000060802		ENSMUSG00000078763		ENSMUSG00000039005		ENSMUSG00000078763					ENSMUSG00000038357	ENSMUSG00000037411	ENSMUSG00000038357
BTBR Hyper LPSx1	ENSMUSG00000039005		ENSMUSG00000023341		ENSMUSG00000050578		ENSMUSG00000051439
BTBR Hyper LPSx1			ENSMUSG00000026981
BTBR Hyper LPSx2	ENSMUSG00000016529		ENSMUSG00000050108	ENSMUSG00000023341	ENSMUSG00000023341		ENSMUSG00000050108				ENSMUSG00000024401	ENSMUSG00000050108	ENSMUSG00000016529	ENSMUSG00000050108
BTBR Hyper LPSx2	ENSMUSG00000035385		ENSMUSG00000020826		ENSMUSG00000060802		ENSMUSG00000020826					ENSMUSG00000035385	ENSMUSG00000035385	ENSMUSG00000023341
BTBR Hyper LPSx2	ENSMUSG00000023341		ENSMUSG00000035385		ENSMUSG00000039005		ENSMUSG00000035385					ENSMUSG00000023341	ENSMUSG00000023341	ENSMUSG00000039196
BTBR Hyper LPSx2	ENSMUSG00000060802		ENSMUSG00000078763		ENSMUSG00000050578		ENSMUSG00000078763					ENSMUSG00000038357	ENSMUSG00000024401	ENSMUSG00000038357
BTBR Hyper LPSx2	ENSMUSG00000039005		ENSMUSG00000023341										ENSMUSG00000050370
BTBR Hyper LPSx2			ENSMUSG00000026981										ENSMUSG00000037411
